# Systematic identification and characterization of regulators of aryl hydrocarbon receptor signaling

**DOI:** 10.1101/2025.09.15.676391

**Authors:** Manasvi Verma, Kushaal Desai, Yufang Ding, Xingren Wang, Minwoo Bae, Seth Rakoff-Nahoum, Emily P. Balskus, Michael A. Fischbach, Marco Jost

## Abstract

The human aryl hydrocarbon receptor (AHR) integrates chemical signals derived from the environment, gut microbes, and endogenous sources to regulate processes ranging from intestinal barrier integrity to xenobiotic detoxification. Despite strong evidence that dysregulation of AHR signaling is a causal factor in metabolic and autoimmune disorders, we currently lack a comprehensive understanding of the factors that regulate AHR activity in human cells. Here, we use genome-scale CRISPR screening to systematically identify regulators of AHR signaling in hepatocytes. The resulting datasets recapitulate the core AHR signaling pathway and identify a large network of regulators. Many of these factors have roles beyond AHR signaling, reflecting that AHR signaling is deeply integrated into human cell biology. We further dissect this network to reveal novel modes of regulation of AHR expression, protein levels, and signaling. For example, we find that the E3 ubiquitin ligase UBR5 sustains AHR signaling by counteracting degradation of ligand-bound AHR. Finally, we identify components of the AHR regulatory network that are specific to cell types and ligands as potential nodes to manipulate AHR signaling in a targeted manner for therapeutic benefit. Overall, our results define the regulatory network that underpins AHR activation, with implications for our understanding of host-microbe interactions and integrative chemosensation and the etiology of metabolic and inflammatory disorders.
