## Supplemental Tables for "Systematic identification and characterization of regulators of aryl hydrocarbon receptor signaling": Table S3-4.xlsx

### Sheet: Table S3
Supplementary Table 3: Raw data and calculated fold changes for AHR activation by microbiome chemical library
Sample Name	Vehicle	Stock concentration (treated at 1:100 dilution)	Treatment Plate	firefly_1	renilla_1	firefly_2	renilla_2	fr_ratio_1	fr_ratio_2	fold_change_1	fold_change_2
phenylacetylglycine	DMSO	100mM	1	1606.5	219316	1940	242138	0.00732503	0.00801194	1.12845	1.20738
3-methylindole	DMSO	100mM	1	21700.5	216650	27999	225986	0.100164	0.123897	15.4306	18.671
indole	DMSO	100mM	1	892.5	181226	1811	259284	0.00492478	0.00698461	0.75868	1.05257
(R)-3-hydroxy Myristic Acid	DMSO	10mM	3	1155	262582	1330.5	289164	0.00439862	0.0046012	0.141556	0.137875
Commendamide	DMSO	10mM	3	1689	248308	1681.5	269868	0.00680205	0.00623081	0.218902	0.186706
3-hydroxy Palmitic Acid	DMSO	10mM	3	1476	312588	2800.5	311008	0.00472188	0.00900458	0.151959	0.269822
1-Oleoyl-2-hydroxy-sn-glycero-3- PG (sodium salt)	DMSO	10mM	3	1648	316810	1604.5	350346	0.00520186	0.00457975	0.167405	0.137232
1-Palmitoyl-2-hydroxy-sn-glycero-3- PG (sodium salt)	DMSO	10mM	3	1395	324326	1455.5	352196	0.00430123	0.00413265	0.138422	0.123835
2-hydroxy Palmitic Acid	DMSO	10mM	3	1449	295884	1819.5	346410	0.00489718	0.00525244	0.1576	0.157389
3-hydroxy Stearic Acid	DMSO	10mM	3	1243	280106	1663.5	335576	0.0044376	0.00495714	0.14281	0.148541
2-hydroxy Lauric Acid	DMSO	10mM	3	1182	303136	1619.5	343834	0.00389925	0.00471013	0.125485	0.141139
2-hydroxy Stearic Acid	DMSO	10mM	3	1339	289996	1601.5	361674	0.0046173	0.00442801	0.148593	0.132686
3-hydroxy Lauric Acid	DMSO	10mM	3	1582	309662	1910.5	370704	0.00510879	0.00515371	0.16441	0.154431
Trimethylamine N-oxide	DMSO	10mM	1	964.5	219650	767	226788	0.00439109	0.00338202	0.676463	0.509664
Acetaminophen	DMSO	10mM	1	1149.5	255666	1050	217382	0.00449609	0.00483022	0.692639	0.727904
3-(3-Hydroxyphenyl)propionic acid	DMSO	100mM	1	1698.5	241752	1935	249134	0.00702581	0.00776692	1.08235	1.17046
3-Phenyllactic acid	DMSO	100mM	1	946.5	227194	1192	270508	0.00416603	0.00440653	0.641793	0.664056
3-Phenylpropionic acid	DMSO	100mM	1	3131.5	442384	1241	268976	0.00707868	0.0046138	1.0905	0.695291
Indole-3-Carbinol	DMSO	100mM	1	28781.5	202200	41472	228042	0.142341	0.181861	21.9282	27.4061
trans-Cinnamic acid	DMSO	100mM	1	1153.5	238746	1237	275848	0.00483148	0.00448436	0.744308	0.675784
Indole 3-Carboxaldehyde	DMSO	100mM	1	44842.5	158696	91389	227466	0.282568	0.401771	43.5306	60.5461
N,N-Dimethylglycine (hydrochloride)	DMSO	10mM	1	1189.5	246472	1487	288240	0.0048261	0.0051589	0.743478	0.777437
N-Acetyl-L-aspartic Acid	DMSO	10mM	1	2156.5	279838	1834	369172	0.00770623	0.00496787	1.18717	0.748648
11-methyl Lauric Acid methyl ester	DMSO	10mM	2	1305	319862	440	229248	0.00407988	0.00191932	0.531063	0.286389
12-methyl Tridecanoic Acid methyl ester	DMSO	10mM	1	1174.5	264612	660	235776	0.00443858	0.00279926	0.68378	0.421843
13-methyl Myristic Acid	DMSO	10mM	2	1092	362950	640	289978	0.00300868	0.00220706	0.391628	0.329325
14-methyl Pentadecanoic Acid methyl ester	DMSO	10mM	1	1813.5	348620	1001	261642	0.00520195	0.00382583	0.801379	0.576545
15-methyl Palmitic Acid	DMSO	10mM	2	1868	369744	756	256728	0.00505214	0.00294475	0.657618	0.439398
12-methyl Myristic Acid	DMSO	10mM	1	1690.5	377326	989	273984	0.00448022	0.00360969	0.690194	0.543974
14-methyl Palmitic Acid	DMSO	10mM	2	1253	359147	759	297644	0.00348882	0.00255003	0.454126	0.3805
DMSO	DMSO		1	1638.5	350566	1156	313690	0.00467388	0.00368516	0.720028	0.555346
			1	1504.5	240650	2339	301750	0.00625183	0.00775146	0.963117	1.16813
			1	1788.5	229554	2295	270784	0.00779118	0.00847541	1.20026	1.27723
			1	596.5	82297.5	2070	312164	0.00724809	0.00663112	1.1166	0.999297
17-methyl Stearic Acid	DMSO	10mM	2	1288	344037	655	297525	0.00374378	0.0022015	0.487314	0.328494
3-hydroxy Heptadecanoic Acid	DMSO	10mM	3	1907	358532	1486.5	311172	0.0053189	0.00477711	0.171172	0.143146
Spermidine	DMSO	10mM	1	1695.5	317870	1294	271312	0.00533393	0.00476941	0.821712	0.71874
Spermine	DMSO	10mM	1	1760.5	279616	2513	331744	0.00629615	0.00757513	0.969944	1.14156
Indole-3-acetic acid	DMSO	100mM	1	118594	189916	181197	292546	0.624456	0.619381	96.1997	93.3394
p-cresol	DMSO	100mM	1	2218.5	253550	2583	283674	0.00874977	0.00910554	1.34793	1.37219
Betaine	DMSO	10mM	1	1079.5	261176	1536	327100	0.00413324	0.00469582	0.63674	0.707651
(±)-Synephrine (hydrochloride)	DMSO	10mM	1	1088.5	240708	1688	296668	0.00452209	0.00568987	0.696644	0.857452
Anthranilic acid	DMSO	100mM	1	1291.5	278054	1761	297144	0.00464477	0.00592643	0.715544	0.893101
E-Indole-3-acrylic acid	DMSO	100mM	1	107150	193490	191014	275684	0.553774	0.692872	85.3109	104.414
phenethylamine	DMSO	100mM	1	1816.5	238738	2066	285864	0.00760874	0.00722723	1.17215	1.08913
ITE	DMSO		3	289204	177514	218762	125658	1.62919	1.74093	52.4301	52.1671
			3	156276	115110	142836	106822	1.35763	1.33714	43.691	40.0675
2-hydroxy Myristic Acid	DMSO	10mM	3	2142	326696	1337.5	205270	0.00655656	0.00651579	0.211002	0.195246
Palmitoleic Acid	DMSO	10mM	3	1430	247138	907.5	208936	0.00578623	0.00434342	0.186211	0.130151
3-(4-Hydroxyphenyl)propionic acid	DMSO	100mM	3	1987	343820	1296.5	242582	0.0057792	0.00534457	0.185985	0.16015
DMSO	DMSO		3	1955	358030	971.5	188410	0.00546043	0.00515632	0.175727	0.154509
			3	69685	326446	54053.5	230814	0.213466	0.234186	6.86972	7.01738
			3	1789	322644	916.5	178650	0.00554482	0.00513013	0.178442	0.153724
			3	1250	313768	965.5	221600	0.00398384	0.00435696	0.128207	0.130556
			3	2732	428690	1213.5	254932	0.0063729	0.0047601	0.205091	0.142637
			3	1438	333024	1267.5	244906	0.004318	0.00517544	0.138961	0.155082
			3	1659	315644	1034.5	253416	0.00525593	0.00408221	0.169145	0.122324
			3	1152	275224	1122.5	271730	0.00418567	0.00413093	0.134703	0.123783
1,3,7-Trimethyluric Acid	DMSO	10mM	3	2083	354068	1219.5	230218	0.00588306	0.00529716	0.189328	0.15873
ITE	DMSO		1	283880	164696	346896	182736	1.72366	1.89834	265.536	286.076
			1	233844	142356	256778	131576	1.64268	1.95156	253.061	294.097
1,7-Dimethyluric Acid	DMSO	10mM	3	1820	340162	1223.5	257190	0.00535038	0.00475717	0.172185	0.142549
Allantoin	DMSO	10mM	3	2350	373528	1154.5	280118	0.00629135	0.00412147	0.202467	0.1235
3-Methylxanthine	DMSO	10mM	3	1606	351958	1029.5	259822	0.00456305	0.00396232	0.146847	0.118731
7-Methylxanthine	DMSO	10mM	3	1603	326404	1500.5	307536	0.0049111	0.00487911	0.158048	0.146203
Glycocyamine	DMSO	10mM	1	2121.5	261100	2183	262358	0.00812522	0.00832068	1.25172	1.25391
NG,NG-dimethyl-L-Arginine (hydrochloride)	DMSO	10mM	1	1341.5	229506	1362	262478	0.00584518	0.005189	0.900471	0.781972
indole-3-lactic acid	DMSO	100mM	1	130510	280334	134917	275834	0.465553	0.489123	71.7201	73.7099
2-Hydroxyphenylacetic acid	DMSO	100mM	1	1353.5	258504	1565	273220	0.00523591	0.00572797	0.80661	0.863194
3,4,5-trihydroxybenzoic acid	DMSO	100mM	1	1014.5	183916	698	195662	0.00551612	0.00356737	0.849778	0.537595
cinnamoylglycine	DMSO	100mM	1	1199.5	232586	2087	284598	0.00515724	0.00733314	0.794492	1.10509
Kynurenic Acid (hydrate)	DMSO	10mM	1	15604.5	251296	20172	296678	0.062096	0.0679928	9.56611	10.2464
Indoxyl Sulfate (potassium salt)	DMSO	10mM	1	164172	240116	210070	267640	0.683719	0.784899	105.329	118.283
Tyramine	DMSO	10mM	1	1872.5	264978	2102	284862	0.00706661	0.00737902	1.08864	1.112
N-Formyl-Met-Leu-Phe	DMSO	10mM	3	1750	277970	1406.5	208456	0.00629563	0.00674724	0.202605	0.202181
Muramyl Dipeptide	DMSO	10mM	3	1300	260420	1139.5	194110	0.00499195	0.00587037	0.16065	0.175906
N-Acetylmuramic Acid	DMSO	10mM	3	1389	307592	1000.5	224356	0.00451573	0.00445944	0.145324	0.133627
C17 Ceramide (d18:1/17:0)	DMSO	10mM	3	1630	310506	1181.5	203856	0.00524949	0.00579577	0.168938	0.17367
Sphingosine (d17:1)	DMSO	10mM	3	980	196974	373.5	124330	0.00497526	0.00300411	0.160113	0.0900183
Sphingosine (d18:1)	DMSO	10mM	3	742	203308	656.5	185492	0.00364963	0.00353925	0.117452	0.106054
L-Kynurenine	DMSO	10mM	1	45630.5	276872	30708	250032	0.164807	0.122816	25.3891	18.5081
5-Methoxyindole-3-acetic acid	DMSO	10mM	1	1669.5	246500	1755	306992	0.00677281	0.00571677	1.04338	0.861506
(±)-para-Octopamine (hydrochloride)	DMSO	10mM	1	1414.5	249078	1284	259278	0.00567896	0.0049522	0.874864	0.746287
Serotonin (hydrochloride)	DMSO	10mM	1	1857.5	273020	1946	269736	0.00680354	0.00721447	1.04811	1.08721
Metanephrine	DMSO	10mM	1	1296.5	281428	1356	238876	0.00460685	0.00567657	0.709703	0.855448
trans-Urocanic Acid	DMSO	10mM	1	1166.5	239680	714	211400	0.0048669	0.00337749	0.749763	0.508981
Phenylacetyl L-Glutamine	DMSO	10mM	1	1085.5	274204	1013	263436	0.00395872	0.00384533	0.609856	0.579483
4-Aminohippuric Acid	DMSO	10mM	1	1547.5	242674	1961	308602	0.00637685	0.00635445	0.982378	0.957603
Oxindole	DMSO	10mM	1	109534	266426	186967	340078	0.411121	0.549776	63.3347	82.8502
3,4-Dihydroxyphenylacetic Acid	DMSO	10mM	1	1393.5	243340	2052	297552	0.00572654	0.00689629	0.882195	1.03926
FICZ	DMSO		3	52546	115352	95489.5	127896	0.455525	0.746621	14.6596	22.3725
			3	29353	98461.5	115254	165722	0.298117	0.695465	9.59393	20.8396
C18 Ceramide (d18:1/18:0)	DMSO	10mM	3	1055	168052	1259.5	229378	0.00627784	0.00549095	0.202032	0.164536
(±)-β-Hydroxybutyrate*	DMSO	1mM	3	1220	181834	1210.5	198766	0.00670943	0.00609009	0.215922	0.18249
Sphinganine (d18:0)	DMSO	10mM	3	717	178102	387.5	109334	0.00402577	0.00354417	0.129557	0.106201
Octanoic Acid*	DMSO	1mM	3	965	168926	769.5	137342	0.00571258	0.00560282	0.183841	0.167889
α-Ketoglutaric Acid*	DMSO	1mM	3	561	75153.5	-387.5	4454.5	0.00746472	-0.0869907	0.240228	-2.60668
β-Hydroxyisovaleric Acid*	DMSO	1mM	3	1343	220596	899.5	198766	0.00608807	0.00452543	0.195925	0.135605
FICZ	DMSO		1	140888	135860	124333	117674	1.03701	1.05658	159.755	159.225
			1	67171.5	67550.5	100560	98840.5	0.994389	1.0174	153.189	153.32
α-Ketoisocaproic Acid*	DMSO	1mM	3	944	214886	1056.5	202752	0.00439302	0.00521081	0.141375	0.156142
Coprostanol	DMSO	10mM	3	1085	260428	1418.5	283514	0.00416621	0.00500329	0.134076	0.149924
p-cresol sulfate	DMSO	10mM	1	1865.5	278986	1950	290498	0.00668673	0.0067126	1.03011	1.01158
Xanthurenic Acid	DMSO	10mM	1	1580.5	261524	1324	281320	0.00604341	0.00470639	0.93101	0.709244
3-hydroxy Anthranilic Acid	DMSO	10mM	1	5136.5	240424	7747	293278	0.0213643	0.0264153	3.29125	3.98073
p-Coumaric Acid	DMSO	10mM	1	1369.5	268400	1779	296560	0.00510245	0.00599878	0.786051	0.904004
Tryptamine	DMSO	10mM	1	28896.5	250934	42605	284090	0.115156	0.14997	17.7401	22.6002
Dopamine (hydrochloride)	DMSO	10mM	1	1303.5	243384	1154	249450	0.00535575	0.00462617	0.825072	0.697154
5-hydroxy Indole-3-acetic Acid	DMSO	10mM	1	2015.5	247386	4626	317404	0.00814717	0.0145745	1.2551	2.19635
4-Hydroxyhippuric Acid	DMSO	10mM	1	734.5	96611.5	2359	265170	0.00760261	0.0088962	1.17121	1.34064
Indole-3-carboxylic Acid	DMSO	10mM	1	2120.5	57439.5	10004	279556	0.0369171	0.0357854	5.68721	5.39279
6-OHDA (hydrobromide)	DMSO	10mM	1	6473.5	128226	14104	264140	0.0504849	0.0533958	7.77738	8.04665
4-Hydroxyphenylacetic Acid	DMSO	10mM	1	610.5	127100	1354	304922	0.00480332	0.00444047	0.73997	0.66917
Dihydrocaffeic Acid	DMSO	10mM	1	475.5	116040	1443	264438	0.00409774	0.00545685	0.631272	0.822336
Tryptophol	DMSO	10mM	1	1439.5	111858	4954	310384	0.0128691	0.0159608	1.98252	2.40527
Indole-3-propionic Acid	DMSO	10mM	1	431.5	109470	1715	271474	0.0039417	0.00631738	0.607233	0.952016
L-Tryptophan	DMSO	10mM	1	9744.5	138600	17862	248144	0.0703064	0.0719825	10.831	10.8476
Indole-3-pyruvic Acid	DMSO	10mM	1	146010	88111.5	411045	276560	1.65711	1.48628	255.284	223.98
Piperidine	DMSO	100mM	1	1161.5	226758	1347	272414	0.00512219	0.00494469	0.789092	0.745155
3-Hydroxyhippuric acid	DMSO	100mM	1	1168.5	242900	1203	284408	0.00481063	0.00422985	0.741095	0.637429
3,5-Dihydroxybenzoic acid	DMSO	100mM	1	8818.5	248678	17035	263954	0.0354614	0.0645376	5.46297	9.72569
Histamine	DMSO	10mM	1	1659.5	266740	1328	249284	0.0062214	0.00532727	0.95843	0.802809
Indole-3-acetamide	DMSO	10mM	1	9588.5	269910	16417	264788	0.0355247	0.0620007	5.47272	9.34338
N-(3-Phenylpropionyl)glycine	DMSO	10mM	1	1510.5	220768	1711	254024	0.00684201	0.0067356	1.05404	1.01504
Salicyluric Acid	DMSO	10mM	1	81129.5	267330	128261	313890	0.30348	0.408618	46.7522	61.578
Cadaverine	DMSO	100mM	1	1310.5	256006	1720	279584	0.00511903	0.00615199	0.788605	0.927092
Putrescine	DMSO	100mM	1	937.5	217170	1057	245172	0.0043169	0.00431127	0.665035	0.6497
2,3-Dihydroxybenzoic acid	DMSO	100mM	1	1500.5	226432	2122	209558	0.0066267	0.0101261	1.02087	1.52598
3-Hydroxycinnamic acid	DMSO	100mM	1	1352.5	198580	2411	225804	0.00681087	0.0106774	1.04924	1.60907
Vanillic acid	DMSO	100mM	1	1998.5	237052	3092	281530	0.00843062	0.0109828	1.29877	1.65509
3-(2,4-dihydroxyphenyl)propionic acid	DMSO	100mM	1	1032.5	235476	1181	245074	0.00438473	0.00481894	0.675483	0.726205
Hippuric Acid	DMSO	100mM	1	877.5	233996	1172	217282	0.00375006	0.0053939	0.57771	0.81285
phenol	DMSO	100mM	1	1385.5	266188	1473	273220	0.00520496	0.00539127	0.801843	0.812454
Decanoic Acid	DMSO	100mM	1	1563.5	166836	1472	198520	0.00937151	0.00741489	1.44371	1.11741
phenyl sulfate	DMSO	50mM	1	1343.5	232802	1691	268288	0.00577101	0.00630294	0.889045	0.949841
3-(3-hydroxy-4-methoxyphenyl)propionic acid	DMSO	100mM	1	723.5	220052	1127	267748	0.00328785	0.00420917	0.506506	0.634314
3-(4-hydroxy-3-methoxyphenyl)propionic acid	DMSO	100mM	1	615.5	150470	1270	223404	0.00409053	0.00568478	0.630161	0.856685
benzene-1,2,3-triol	DMSO	100mM	1	324.5	81405.5	328	83212.5	0.00398622	0.00394172	0.614091	0.594009
Safrole	DMSO	10mM	2	1061	261936	1455	315256	0.0040506	0.0046153	0.527252	0.688667
Glycitein	DMSO	10mM	2	1108	193944	1641	286413	0.00571298	0.00572949	0.743637	0.854921
Naringenin	DMSO	10mM	2	1323	227033	1809	275677	0.00582734	0.00656203	0.758523	0.979147
Trimethylamine-N-oxide	PBS	100mM	4	2138	253871	2252	264659	0.0084216	0.00850906	0.433674	0.977305
D-Alanine	Water	100mM	4	2787	339058	2434	270293	0.00821983	0.00900504	0.961961	1.0394
3-Hydroxyphenylacetic acid	Water	100mM	4	2051	233038	2421	238671	0.00880114	0.0101437	1.02999	1.17082
Water	Water	50mM	4	2216	253726	2498	286058	0.00873383	0.00873249	1.02211	1.00794
0.3M NaOH	0.3M NaOH		4	2087	258191	2354	290839	0.00808316	0.00809383	0.901944	0.91728
			4	2368	240633	2194	229651	0.00984071	0.00955363	1.09806	1.08272
Sphinganine-1-phosphate (d18:0)	0.3M NaOH	10mM	4	2147	266259	2480	299455	0.00806358	0.00828171	0.899758	0.938573
benzene-1,3-diol	Water	100mM	4	2170	260130	2554	275468	0.00834198	0.00927149	0.976256	1.07015
Water	Water		4	2105	256333	2281	275254	0.00821197	0.00828689	0.961041	0.956507
			4	1791	203256	2369	255185	0.00881155	0.00928346	1.03121	1.07153
Benzoic acid	Water	10mM	4	2458	249874	2106	264889	0.00983696	0.0079505	1.15121	0.917679
sodium propionate	Water	100mM	4	2620	226158	2592	249062	0.0115848	0.010407	1.35576	1.20122
(±)-Enterolactone	DMSO	10mM	2	1624	265259	1466	225208	0.00612231	0.00650954	0.796918	0.971315
Ellagic Acid	DMSO	10mM	2	2871	306572	2107	275178	0.00936484	0.00765686	1.21899	1.14251
Delphinidin (chloride)	DMSO	10mM	2	197222	212275	131418	204955	0.929086	0.641204	120.936	95.6767
Coumestrol	DMSO	10mM	2	8051	288895	5977	320233	0.0278682	0.0186645	3.6275	2.78501
(−)-Epicatechin	DMSO	10mM	2	1452	259642	1335	259682	0.00559231	0.0051409	0.72793	0.767095
Gallic Acid	DMSO	10mM	2	1410	283186	1261	249673	0.00497905	0.00505061	0.648105	0.753622
Kaempferol	DMSO	10mM	2	1607	253795	1468	255551	0.00633187	0.00574445	0.824196	0.857153
4-Aminobenzoic Acid (sodium salt)	DMSO	10mM	2	1591	275951	1551	257883	0.00576551	0.00601436	0.750475	0.897427
Dihydroresveratrol	DMSO	10mM	2	1799	220736	1723	311025	0.00814999	0.00553975	1.06085	0.826608
Malvidin (chloride)	DMSO	10mM	2	1144	229829	1388	247480	0.00497761	0.00560853	0.647916	0.836872
trans-4-hydroxy L-Proline	PBS	50mM	4	1885	224317	2182	259281	0.00840329	0.00841558	0.432731	0.966568
phenylpyruvic acid	Water	100mM	4	2454	241267	2323	259930	0.0101713	0.00893702	1.19034	1.03155
Dimethyl sulfide	Water	100mM	4	2118	277905	2181	250467	0.00762131	0.00870773	0.891916	1.00508
PBS	PBS		4	2915	334486	2427	290436	0.00871486	0.0083564	0.448776	0.959772
			4	8147	270453	2664	294140	0.0301235	0.00905691	1.55122	1.04023
N6-carboxymethyllysine	PBS	10mM	4	1860	261929	2311	284719	0.00710116	0.00811677	0.365677	0.932249
3-Hydroxypropionic Acid (sodium salt)	PBS	50mM	4	1888	260838	2351	300213	0.00723821	0.00783111	0.372735	0.899439
Sphingosine-1-phosphate (d17:1)	0.3M NaOH	10mM	4	632	82016	1261	144715	0.00770581	0.00871368	0.859838	0.987528
D-Serine	PBS	10mM	4	2105	269506	2462	308736	0.00781059	0.00797445	0.40221	0.915903
Sphinganine-1-phosphate (d17:0)	0.3M NaOH	10mM	4	4414	368731	2266	305243	0.0119708	0.00742359	1.33574	0.841322
succinic acid	Water	100mM	4	1960	214619	2303	250953	0.00913246	0.00917702	1.06876	1.05925
N-Acetylserotonin	DMSO	10mM	2	1876	269973	1331	217261	0.00694883	0.00612627	0.904504	0.914126
Cyanidin (chloride)	DMSO	10mM	2	8733	238999	5845	190804	0.0365399	0.0306335	4.75625	4.57095
Protocatechuic Acid	DMSO	10mM	2	2533	260390	1388	233907	0.0097277	0.00593398	1.26622	0.885434
(±)-Salsolinol (hydrochloride)	DMSO	10mM	2	2618	263977	2250	256083	0.00991752	0.00878621	1.29093	1.31103
Isorhamnetin	DMSO	10mM	2	2122	218924	1962	213022	0.00969285	0.00921032	1.26168	1.37431
1-Methylnicotinamide (chloride)	DMSO	10mM	2	1365	277884	1349	268776	0.00491212	0.00501905	0.639392	0.748913
Naringin	DMSO	10mM	2	1329	272015	1516	265776	0.00488575	0.00570405	0.63596	0.851125
Urolithin A	DMSO	10mM	2	1429	227803	1730	228761	0.00627295	0.00756248	0.816527	1.12843
(+)-Gallocatechin	DMSO	10mM	2	1219	205402	1533	290810	0.00593469	0.00527148	0.772497	0.78658
Sinapic Acid	DMSO	10mM	2	2232	236017	2429	255209	0.00945693	0.00951769	1.23097	1.42017
Tetrathionate	Water	100mM	4	2802	215598	3045	231457	0.0129964	0.0131558	1.52096	1.51849
Sphingosine-1-phosphate (d18:1)	0.3M NaOH	10mM	4	1422	190624	1950	235729	0.00745971	0.00827221	0.832377	0.937496
Sodium Butyrate	Water	100mM	4	2590	276323	2657	290306	0.00937309	0.00915241	1.09693	1.05641
Water	Water	100mM	4	2302	273327	2210	264608	0.00842215	0.00835198	0.985637	0.964019
DMF	DMF		4	2318	258988	2438	263651	0.00895022	0.00924707	0.955807	0.992762
			4	2253	230418	1862	198467	0.00977788	0.00938191	1.04419	1.00724
ITE	DMSO		2	422872	121507	534233	125704	3.48022	4.24993	453.007	634.149
			2	429185	103873	431860	99113	4.13181	4.35725	537.822	650.163
Uric Acid	0.3M NaOH	100mM	4	2187	243185	3951	379161	0.00899315	0.0104204	1.00348	1.18095
5-aminovalerate	Water	100mM	4	2393	263513	2893	298130	0.00908115	0.00970382	1.06276	1.12005
meso-2,6-Diaminopimelic acid	Water	10mM	4	2151	207299	2593	237029	0.0103763	0.0109396	1.21433	1.26269
Pelargonidin (chloride)	DMSO	10mM	2	10321	219660	7749	201581	0.0469862	0.0384411	6.11601	5.73596
Peonidin (chloride)	DMSO	10mM	2	2046	253890	1077	194824	0.0080586	0.00552807	1.04896	0.824865
Petunidin (chloride)	DMSO	10mM	2	1812	228453	1084	219695	0.0079316	0.00493411	1.03243	0.736239
PBS	PBS	10mM	2	1823	250400	1166	222359	0.00728034	0.00524377	1	1
Pyrogallol	DMSO	10mM	2	24151	181506	29821	212415	0.133059	0.14039	17.3198	20.9482
(±)-Equol 4’-sulfate (sodium salt)	DMSO	10mM	2	1309	256090	1287	233541	0.00511148	0.00551081	0.665342	0.822291
N-Methylnicotinamide	DMSO	10mM	2	1373	249403	1734	270290	0.00550514	0.00641533	0.716583	0.957258
4-Aminosalicylic Acid	DMSO	10mM	2	1534	228227	1395	209584	0.00672137	0.00665604	0.874895	0.993175
Urolithin B	DMSO	10mM	2	70859	204126	77845	254624	0.347133	0.305725	45.185	45.6185
Prunin	DMSO	10mM	2	2076	208215	2340	223487	0.00997045	0.0104704	1.29782	1.56233
24α-ethyl Cholesterol	DMF	3mg/ml (7mM)	4	2695	188606	2477	186405	0.014289	0.0132883	1.52595	1.42662
Stigmasterol	DMF	2mg/ml (4.8mM)	4	1699	186447	1932	197459	0.00911251	0.00978431	0.973137	1.05044
Ergosterol	DMF	2mg/ml (5mM)	4	1946	196654	1822	199367	0.00989555	0.00913892	1.05676	0.981151
Lanosterol	DMF	3mg/ml (7mM)	4	2199	219701	1476	166554	0.0100091	0.00886199	1.06888	0.95142
Methylsuccinic acid	Water	100mM	4	2338	238982	1747	175312	0.00978316	0.00996509	1.14492	1.15021
3-(3-Hydroxyphenyl)-3-hydroxypropanoic acid	PBS	1mg/ml (5.49mM)	4	3525	270385	1967	213636	0.013037	0.00920725	0.671344	1.0575
sodium acetate	Water	100mM	4	2611	222445	1887	200521	0.0117377	0.00941049	1.37366	1.0862
2S-Eriodictyol	DMSO	10mM	2	4478	220485	3785	162204	0.0203097	0.0233348	2.64364	3.48188
Homovanillic Acid	DMSO	10mM	2	1453	237477	721	168002	0.00611848	0.00429162	0.796419	0.64037
4-Hydroxybenzoic Acid	DMSO	10mM	2	2032	239826	1001	196751	0.0084728	0.00508765	1.10287	0.759149
Gentisic Acid	DMSO	10mM	2	1636	266371	1070	193599	0.0061418	0.00552689	0.799455	0.82469
(±)-Catechin (hydrate)	DMSO	10mM	2	1289	219826	1234	196524	0.00586372	0.00627913	0.763258	0.936935
p-Cresol sulfate (potassium salt)	DMSO	10mM	2	1297	263179	899	204484	0.0049282	0.00439643	0.641485	0.65601
Salicylic Acid	DMSO	10mM	2	1582	259658	975	200192	0.00609262	0.00487032	0.793054	0.726721
Daidzein	DMSO	10mM	2	1512	202395	1362	205043	0.00747053	0.00664251	0.97241	0.991156
Genistein	DMSO	10mM	2	1573	200845	1686	274505	0.0078319	0.00614196	1.01945	0.916468
Quercetin (hydrate)	DMSO	10mM	2	1410	151360	2086	185539	0.00931552	0.0112429	1.21257	1.6776
FICZ	DMSO		2	126406	76266.3	167047	67327	1.65743	2.48113	215.741	370.22
			2	117147	62602.3	127725	51928	1.87129	2.45966	243.579	367.015
Nicotinuric Acid	DMSO	10mM	2	1895	215265	1693	172414	0.00880309	0.00981939	1.14586	1.46519
Catechol	DMSO	10mM	2	1754	210412	882	174454	0.00833601	0.00505577	1.08507	0.754393
5-Aminosalicylic Acid	DMSO	10mM	2	1527	209492	1164	217790	0.00728905	0.0053446	0.948788	0.797489
Guaiacol	DMSO	10mM	2	1559	240460	1109	192260	0.0064834	0.00576823	0.843919	0.860701
Caffeic Acid	DMSO	10mM	2	1145	199392	990	200132	0.00574245	0.00494674	0.747473	0.738123
trans-Resveratrol	DMSO	10mM	2	859	208306	635	182470	0.00412373	0.00348002	0.536771	0.519269
Luteolin	DMSO	10mM	2	1545	187019	1201	162710	0.00826118	0.00738123	1.07533	1.10138
Piperine	DMSO	10mM	2	5233	212315	10528	182446	0.0246473	0.0577047	3.20825	8.61036
DMSO	DMSO		2	1410	205238	1167	210327	0.00687006	0.0055485	0.89425	0.827915
			2	1511	209106	842	160945	0.00722599	0.0052316	0.94058	0.780629
			2	1021	114060	941	100909	0.0089514	0.00932523	1.16517	1.39146
Quinine	DMSO	10mM	2	1192	171845	1111	167741	0.00693647	0.00662331	0.902894	0.988291
(S)-Equol	DMSO	10mM	2	1817	188704	1306	137000	0.00962882	0.00953285	1.25335	1.42244
Apigenin	DMSO	10mM	2	2396	194319	1406	150117	0.0123302	0.00936603	1.60498	1.39754
Myricetin	DMSO	10mM	2	2235	151209	1956	167749	0.0147808	0.0116603	1.92397	1.73988
3,5-Dimethoxy-4-hydroxybenzoic acid	DMSO	100mM	2	1474	181719	1154	193700	0.00811141	0.00595767	1.05583	0.888968
benzene-1,3,5-triol	DMSO	100mM	2	1607	215454	883	176240	0.00745866	0.00501021	0.970865	0.747595
Pimelic acid	DMSO	100mM	2	1437	205850	1476	166422	0.0069808	0.00886902	0.908664	1.32338
Sesamin	DMSO	10mM	2	1015	119551	968	118492	0.00849008	0.00816933	1.10512	1.21898
Matairesinol	DMSO	10mM	2	1339	112647	1705	142518	0.0118867	0.0119634	1.54724	1.78511
Glucoraphanin (potassium salt)	DMSO	10mM	2	910	128012	1127	140473	0.00710869	0.00802289	0.925311	1.19713
Sulforaphane	DMSO	10mM	2	173	8266.33	-131	6619	0.0209283	-0.0197915	2.72415	-2.95317
Sesamolin	DMSO	10mM	2	1737	154979	844	110029	0.0112079	0.0076707	1.4589	1.14458
β-Carotene	DMSO	10mM	2	848	125613	722	128851	0.00675088	0.00560337	0.878736	0.836102
β-Caryophyllene	DMSO	10mM	2	1290	176281	886	134017	0.00731785	0.0066111	0.952537	0.98647
β-Myrcene	DMSO	10mM	2	1080	136516	892	165416	0.00791114	0.00539247	1.02976	0.804632
(±)-Limonene	DMSO	10mM	2	1090	177634	1155	190208	0.0061362	0.0060723	0.798726	0.906073
(+)-Pinoresinol	DMSO	10mM	2	1232	161991	1116	157867	0.00760535	0.00706924	0.989959	1.05483
(2,5-Dihydroxyphenyl)acetic acid	DMSO	100mM	2	1654	103759	1528	90165	0.0159407	0.0169467	2.07495	2.52869
3-(2-Hydroxyethyl)indole	DMSO	100mM	2	152563	93226.3	175358	114466	1.63648	1.53197	213.014	228.591
Cinnabarinic Acid	DMSO	100mM	2	1465	67796.3	2693	98573	0.0216088	0.0273199	2.81274	4.07651
4-ethylphenyl sulfate	DMSO	100mM	2	2013	89606.3	769	45987	0.0224649	0.0167221	2.92418	2.49518
Azelaic Acid	DMSO	10mM	2	2531	115508	927	81841	0.0219118	0.0113268	2.85218	1.69012
3-Methylglutaric Acid	DMSO	10mM	2	1296	81388.3	883	94510	0.0159237	0.00934293	2.07272	1.3941
CMPF	DMSO	10mM	2	1326	121116	779	89080	0.0109482	0.00874495	1.42508	1.30487
3-Aminoisobutyric Acid (sodium salt)	DMSO	10mM	2	1186	106558	898	113531	0.0111301	0.00790973	1.44876	1.18024
2-(4-hydroxyphenyl)priopionic acid	DMSO	100mM	2	1174	113065	1250	110774	0.0103834	0.0112842	1.35157	1.68377

### Sheet: Table S4
Supplementary Table 4: Raw data and calculated fold changes for AHR activation by urolithin and related chemicals
Compound	Concentration (µM)	Replicate	firefly	renilla	fr_ratio	fold_change
Alternariol	1	1	2030	2303300	0.000881344	1.13447
Alternariol	1	2	2910	2713890	0.00107226	1.38022
Alternariol	10	1	2210	2199000	0.001005	1.04955
Alternariol	10	2	2710	2599590	0.00104247	1.08869
Alternariol	100	1	1340	1315260	0.00101881	1.01846
Alternariol	100	2	1470	1320700	0.00111305	1.11267
DMSO	1	1	1810	2408880	0.000751387	0.967191
DMSO	1	2	2300	2866530	0.000802364	1.03281
DMSO	10	1	2300	2186800	0.00105177	1.09839
DMSO	10	2	2100	2432420	0.000863338	0.90161
DMSO	100	1	1220	1374680	0.000887479	0.887176
DMSO	100	2	1820	1634920	0.0011132	1.11282
Ellagic acid	1	1	1990	2299690	0.000865334	1.11386
Ellagic acid	1	2	2490	2487260	0.0010011	1.28863
Ellagic acid	10	1	2020	2250370	0.00089763	0.937422
Ellagic acid	10	2	2270	2509620	0.000904519	0.944617
Ellagic acid	100	1	3130	1988190	0.0015743	1.57376
Ellagic acid	100	2	3300	1581820	0.0020862	2.08549
Isourolithin A	1	1	1880	2257970	0.000832606	1.07174
Isourolithin A	1	2	2540	2280460	0.00111381	1.43371
Isourolithin A	10	1	2330	2238100	0.00104106	1.08721
Isourolithin A	10	2	2970	2515150	0.00118084	1.23319
Isourolithin A	100	1	1670	1664570	0.00100326	1.00292
Isourolithin A	100	2	1730	1562510	0.00110719	1.10681
ITE	1	1	1016270	2210920	0.459659	591.677
ITE	1	2	1026190	2696660	0.380541	489.836
ITE	10	1	1225040	2105850	0.581732	607.52
ITE	10	2	1403790	2421960	0.579609	605.303
ITE	100	1	776220	1062910	0.730278	730.029
ITE	100	2	1062250	1283320	0.827736	827.453
Urolithin A	1	1	2350	1819400	0.00129163	1.6626
Urolithin A	1	2	2130	2368690	0.000899231	1.1575
Urolithin A	10	1	2930	1809230	0.00161947	1.69127
Urolithin A	10	2	3370	2014460	0.0016729	1.74707
Urolithin A	100	1	2420	1645300	0.00147086	1.47035
Urolithin A	100	2	1970	1426610	0.0013809	1.38042
Urolithin A glucuronide	1	1	2390	2248880	0.00106275	1.36798
Urolithin A glucuronide	1	2	2080	2562920	0.000811574	1.04466
Urolithin A glucuronide	10	1	1960	2105620	0.000930842	0.972107
Urolithin A glucuronide	10	2	2220	2359720	0.00094079	0.982495
Urolithin A glucuronide	100	1	2680	2013770	0.00133084	1.33038
Urolithin A glucuronide	100	2	1860	1797370	0.00103485	1.03449
Urolithin B	1	1	1680	2184130	0.000769185	0.990101
Urolithin B	1	2	2580	2419370	0.00106639	1.37267
Urolithin B	10	1	1980	1978900	0.00100056	1.04491
Urolithin B	10	2	2240	2457320	0.000911562	0.951972
Urolithin B	100	1	248200	1870180	0.132714	132.669
Urolithin B	100	2	195730	1514330	0.129252	129.208
Urolithin B glucuronide	1	1	2250	2251140	0.000999494	1.28656
Urolithin B glucuronide	1	2	2520	2811890	0.000896194	1.15359
Urolithin B glucuronide	10	1	2090	1995450	0.00104738	1.09381
Urolithin B glucuronide	10	2	2360	2451250	0.000962774	1.00545
Urolithin B glucuronide	100	1	1620	1815230	0.000892449	0.892144
Urolithin B glucuronide	100	2	2300	1791950	0.00128352	1.28308
Urolithin C	1	1	2120	1963030	0.00107996	1.39014
Urolithin C	1	2	2000	2341420	0.000854183	1.09951
Urolithin C	10	1	1730	1820270	0.000950408	0.99254
Urolithin C	10	2	2570	2354280	0.00109163	1.14002
Urolithin C	100	1	1240	1178540	0.00105215	1.05179
Urolithin C	100	2	2210	1600760	0.00138059	1.38012
Urolithin D	1	1	2040	1517840	0.00134402	1.73003
Urolithin D	1	2	2130	2065840	0.00103106	1.32719
Urolithin D	10	1	2240	1408860	0.00158994	1.66042
Urolithin D	10	2	2110	1644780	0.00128285	1.33972
Urolithin D	100	1	2140	904330	0.00236639	2.36558
Urolithin D	100	2	1800	1180380	0.00152493	1.52441
Urolithin E	1	1	2200	2452850	0.000896916	1.15452
Urolithin E	1	2	2610	2664240	0.000979641	1.261
Urolithin E	10	1	2360	2301650	0.00102535	1.07081
Urolithin E	10	2	2500	2518600	0.000992615	1.03662
Urolithin E	100	1	1900	1616270	0.00117555	1.17514
Urolithin E	100	2	1740	1535930	0.00113286	1.13248
Urolithin M5	1	1	4000	1842440	0.00217103	2.79457
Urolithin M5	1	2	3520	1927150	0.00182653	2.35113
Urolithin M5	10	1	101300	1858470	0.0545072	56.9235
Urolithin M5	10	2	43250	2010850	0.0215083	22.4618
Urolithin M5	100	1	755460	1284770	0.588012	587.811
Urolithin M5	100	2	653090	1218790	0.535851	535.668
Urolithin M6	1	1	2450	2253450	0.00108722	1.39948
Urolithin M6	1	2	2160	2738930	0.000788629	1.01513
Urolithin M6	10	1	3330	2072860	0.00160648	1.67769
Urolithin M6	10	2	3120	2336370	0.0013354	1.3946
Urolithin M6	100	1	4890	1400740	0.00349101	3.48982
Urolithin M6	100	2	6100	1424670	0.00428169	4.28023
Urolithin M7	1	1	3490	2487140	0.00140322	1.80623
Urolithin M7	1	2	2720	2487500	0.00109347	1.40752
Urolithin M7	10	1	17020	2386820	0.00713083	7.44694
Urolithin M7	10	2	17100	2414450	0.00708236	7.39632
Urolithin M7	100	1	4540	1392710	0.00325983	3.25872
Urolithin M7	100	2	9570	1543880	0.00619867	6.19655
