## Supplemental Tables for "Systematic identification and characterization of regulators of aryl hydrocarbon receptor signaling": Table S12-S13.xlsx

### Sheet: Table S12
Supplementary Table 12: sgRNA sequences used for individual retests
Gene	sgRNA	Loci
ABCB7	GTAGGCTCGAGCGGTTCCCA	ABCB7_-_74375964.23-P1P2_sgRNA
ABCC9	GAGGTCTCCGGCCCCAGGCG	ABCC9_+_22094309.23-P1P2_sgRNA
ABCF1	GGTGGCAGTTACAGCTACTG	ABCF1_+_30539238.23-P1_sgRNA
ABCG2	GCGGTCCACAGCCCGAAGCG	ABCG2_+_89080025.23-P1P2
AHR	GGACCGCCAGCTCAGAACAG	AHR_-_17338343.23-P1P2
AIP	GTCGGCAACTCCTAGCACCT	AIP_+_67250544.23-P1P2
ARNT	GCGGCGACTACTGCCAACCC	ARNT_+_150849017.23-P1P2_sgRNA
ATF7IP	GTCACATGCATCAGGACCAG	ATF7IP_-_14538334.23-P2
BPTF	GTGACTGGGGGAACCGACAG	BPTF_+_65821601.23-P1P2
BRPF1	GGCGGAGACCGTGGCGGCAA	BRPF1_+_9773468.23-P1P2
CBLL1	GGCCGAATCATGGATCACAC	CBLL1_-_107384621.23-P1P2_sgRNA
CCDC6	GCCAGGGCGCAGACTCGGAG	CCDC6_-_61666322.23-P1P2
CHD8	GAGAACAAGGCGCCTTCCGG	CHD8_-_21924265.23-P1_sgRNA
CLCC1	GTACGGAGAAGGCACAGCGA	CLCC1_+_109505703.23-P1P2
CLTA	GGCCATGGCGGGCAACTGAA	CLTA_+_36191036.23-P1P2
CTBP1	GCGCGCGCGGCCTTACCAAG	CTBP1_-_1242709.23-P1P2
EFTUD1	GGACGGGAAGCGGCACTCCG	EFTUD1_-_82554823.23-P1P2_sgRNA
EGLN1	GTGCGGCGGCCGAGCAGGAG	EGLN1_-_231557682.23-P1P2_sgRNA
EP300	GAGAGAGAGCGGGCGAGAGT	EP300_-_41487846.23-P1P2
EPAS1	GCGCCCCAGCGCTCCTGAGG	EPAS1_-_46524613.23-P1P2_sgRNA
EXT2	GCCAGACTCGGCCCTGGCAG	EXT2_-_44117296.23-P1P2
FBXO28	GCCCAGCCGGCTACAGATCT	FBXO28_-_224302217.23-P1P2
FBXO42	GGGCGGCGGCGGCGTTTGAG	FBXO42_+_16678915.23-P1P2
FDX1L	GCTGGAGAGGAGGACGCGGG	FDX1L_+_10426401.23-P1P2_sgRNA
FOXA2	GTGAGGAGGAGAAGATGGGT	FOXA2_+_22564471.23-P1P2_sgRNA
HEATR1	GGGCGCTACGGCAAGTGAAG	HEATR1_-_236767868.23-P1P2_sgRNA
HHEX	GCCGGGGTGCGGGTACTGCA	HHEX_+_94449741.23-P1P2
HIF1A	GCTGGCCGAAGCGACGAAGA	HIF1A_+_62162270.23-P1P2_sgRNA
HNF1A	GCGGGGCTCCGAGGACGAGA	HNF1A_-_121416793.23-P1P2
IGF2	GTCTCCGGCGGAGCTGCGTG	IGF2_+_2160591.23-P1P2
IGF2BP1	GGTCCGAAACCCCTCCGAGA	IGF2BP1_+_47074820.23-P1P2
INO80C	GCCCGCGCTGGGAAAAAGGT	INO80C_+_33077864.23-P1P2
IRF2	GACTGTTCTCAGGCAAGCCG	IRF2_+_185395656.23-P1P2
ITGA6	GAGAGCGCGACCCGTCCCGG	ITGA6_-_173292387.23-P1P2
KAT2A	GGCGCCGCTCTCCGCTGCGG	KAT2A_+_40273327.23-P1P2
KIAA0895	GCAGAGGCCGAGTCCGTCAC	KIAA0895_-_36429483.23-P2
LEF1	GTCCGCAGTGGAGGGCACTG	LEF1_-_109089750.23-P2
LIFR	GAGATCCCACAGCCGCCCGG	LIFR_-_38556532.23-P1P2
MED15	GCGGCCAAGCGGGATACGGG	MED15_-_20861945.23-P1
MED31	GGCAGAATGATACACAAGTC	MED31_-_6554490.23-P1P2
MEN1	GGGGATGTAAGCGCGGAGGT	MEN1_+_64577980.23-P1P2
NARFL	GTCATGGCGTCGCCCTTCAG	NARFL_+_790965.23-P1P2_sgRNA
NCOA5	GGGCAGGTGGGCCGACGCGG	NCOA5_+_44718511.23-P1P2
NCOA6	GGCGCGGGCGGCGGGACAGA	NCOA6_+_33413376.23-P1P2
NDUFB2	GGACGCCAGCCGAGTCAGAG	NDUFB2_+_140396548.23-P1P2_sgRNA
NDUFS5	GCACTTAAGAGTAATCCCAG	NDUFS5_+_39494965.23-P2_sgRNA
NFE2L2	GAGGCGCGGCGCGGACAGGG	NFE2L2_-_178129382.23-P1
NR2F2	GGAGCTCAGTGAGCTGATCG	NR2F2_-_96873928.23-P1P2
NR5A1	GGGCATCCACCAGGCTGTGT	NR5A1_+_127269249.23-P1P2_sgRNA
NRF1	GCCGCCGCCTGGGGCTCTCG	NRF1_-_129251969.23-P1P2
NTC	GAGGGGTCGTCGGGCAACCC	NTC_00045
NUBP1	GGGCAAAGGCGACGGAATGG	NUBP1_-_10837726.23-P1P2_sgRNA
PAF1	GGAACGCGCAGGCAGCACCG	PAF1_-_39881702.23-P1P2
PCBD1	GCGCGCCATGGTGAGTCCAG	PCBD1_+_72648274.23-P1P2
PCBP1	GGGGAGTTGGGCTCGTTACG	PCBP1_+_70314830.23-P1P2
PDCL2	GGAGGGCGGACACAGGAGGT	PDCL2_+_56458167.23-P1P2
PNISR	GAGCATCGAAAGCGTTGGAG	PNISR_+_99873135.23-P1
PTGES3	GGGAGTCGACTTCTCTCCGG	PTGES3_-_57081868.23-P1P2
RBM14-RBM4	GTAGGACGGTGCCCCGAGAG	RBM14-RBM4_-_66406629.23-P2
RBX1	GTGGATGTGGATACCCCGAG	RBX1_-_41347436.23-P1P2_sgRNA
RNF20	GCTGACCCGCGGCGGAGACA	RNF20_+_104296142.23-P1P2
SETDB1	GACCGTCGCGGTGACCGGAA	SETDB1_-_150898815.23-P1P2
SLC11A1	GGGAGTGTGAGCGGTGCTCT	SLC11A1_+_219247044.23-P1P2
SLC16A10	GTGGCAGTGGGCTCAGTCGG	SLC16A10_-_111408713.23-P1P2
SLC30A1	GTGCTTGCTGGTCTCCTCTG	SLC30A1_-_211752415.23-P1P2
SLC39A1	GGCCCCAGGATGGGACCTAG	SLC39A1_-_153935747.23-P1P2_sgRNA
SLC39A7	GCGTCCAAGCAAACCGGGAA	SLC39A7_-_33168697.23-P1P2_sgRNA
SLC5A3	GGCGTGTGCGCGGTCCGGGA	SLC5A3_-_35446284.23-P1P2
SMARCA5	GGCCGTGAGGTAAGCGCCGG	SMARCA5_-_144434861.23-P1P2
SMARCE1	GCTTGGAAACACTCACCCGC	SMARCE1_-_38804030.23-P1P2
SOCS1	GCGCCGAACAGAGCGAGCTG	SOCS1_+_11350043.23-P1P2_sgRNA
SOD1	GCTGGTTCCGAGGACTGCAA	SOD1_+_33032036.23-P1P2_sgRNA
SP1	GGGCGATCCCCGCCGTGAAG	SP1_-_53774171.23-P1P2
SPTY2D1	GGCTCCCGAGGCAGTGCAGT	SPTY2D1_+_18655883.23-P1P2
STAG2	GCCGAAGTCGGGCCTCGGAA	STAG2_+_123095685.23-P1
STAT3	GAGGGCCTCTCCGAGCCGAG	STAT3_-_40540393.23-P1P2_sgRNA
TANGO6	GGGTCCCGAGGCGGGCCTAA	TANGO6_+_68877703.23-P1P2_sgRNA
TCEB1	GTAGGGGCTGTGGCAGTACG	TCEB1_+_74884343.23-P1P2_sgRNA
TCF7L2	GGGAGCGGAGATTATTGACA	TCF7L2_+_114710001.23-P1P2_sgRNA
TIPARP	GGGACCACAGAGCCGCGACG	TIPARP_+_156392469.23-P1P2_sgRNA
TRAIP	GAGCCTGAGGGGGACTAAGA	TRAIP_+_49893565.23-P1P2
UBA2	GGGACAACCACGAGCCGCGG	UBA2_+_34919311.23-P1P2
UBE2O	GGACTCGCGCAGAGCAGTTA	UBE2O_+_74449219.23-P1P2
UBR5	GCTGCGAGACGGAGAAACTG	UBR5_+_103424929.23-P1P2
UXT	GTGCTGGCGGCCTGAGGTAA	UXT_+_47518506.23-P1P2
VHL	GGATCGCGGAGGGAATGCCC	VHL_-_10183539.23-P1P2_sgRNA
ZFPM1	GCGGCGCCGGAGACATGTCC	ZFPM1_-_88520054.23-P1P2
ZNF292	GCGAAGAGGCCGAGCAGGAG	ZNF292_-_87865338.23-P1P2
ZNF497	GCGCAGAGGCGGGCCGAGGA	ZNF497_+_58874041.23-P1P2

### Sheet: Table S13
Supplementary Table 13: qRT-PCR primer sequences
Gene	Forward primer (5’ to 3’)	Reverse primer (5’ to 3’)
β-actin	GCACTCTTCCAGCCTTCCTT	AATGCCAGGGTACATGGTGG
AHR	GCCGGTGCAGAAAACAGTAAAGC	TAGCCAAACGGTCCAACTCTG
CYP1A1	TCGGCCACGGAGTTTCTTC	GGTCAGCATGTGCCCAATCA
CYP1A2	TCATCCTGGAGACCTTCCGACA	GCCACTGGTTTACGAAGACACAG
CYP1B1	GCCACTATCACTGACATCTTCGG	CACGACCTGATCCAATTCTGCC
ARNT	TGACTCCTGTTTTGAACCAGC	CTGCTCACGAAGTTTATCCACAT
JAK1	TCCTTGATGCCAGCTCACTG	AGCCATCCCTAGACACTCGT
AIP	TCCAAAAACGTGTGATACAGGAA	CTCCCCTTCTCGCATGGTG
HIF1A	TATGAGCCAGAAGAACTTTTAGGC	CACCTCTTTTGGCAAGCATCCTG
EPAS1	CTGTGTCTGAGAAGAGTAACTTCC	TTGCCATAGGCTGAGGACTCCT
TIPARP	GATTCTCAGGAGCACTTGGAAAG	TGGTGTGGACAGCCTTCGTAGT
VHL	GACACACGATGGGCTTCTGGTT	ACAACCTGGAGGCATCGCTCTT
TCEB1	AAGAGAACATGCATTAACATCAGGC	TGCATACTTTCGATAGCACATGTG
EGLN1	TGAGCAGCATGGACGACCTGAT	CGTACATAACCCGTTCCATTGCC
TRAIP	CGCTGGAAGAACGCAATGCTAC	GTGCTTGTTTGGTCTCATCCTGC
UBR5	CGTGTTCTACAGGACTGGAATGC	AACAGTCCAGCCGAATTGTGCC
ABCC9	ATCCTGGTCACACCACTGTTCC	AGTTCGCCAACTGTCGTCACCA
CLCC1	TTCAGACTGGCAACAAGAGCCC	TTCCACCTGTCTCCTTGGGCTT
SLC39A1	CTGACTACCTGGCTGCCATAGA	GTAAGCCAGTGTGATCTGCTCC
SLC11A1	CATCCTCACGTTCACCAGCATG	CCACGAAGTAGAGGTTGATGGC
CHD8	CACTGACTGCTTTCGGGTGGAA	GGTCTCCACATCTCGTTCAGTC
STAT3	CTTTGAGACCGAGGTGTATCACC	GGTCAGCATGTTGTACCACAGG
SOCS1	TTCGCCCTTAGCGTGAAGATGG	TAGTGCTCCAGCAGCTCGAAGA
LIFR	CACCTTCCAAAATAGCGAGTATGG	ATGGTTCCGACCGAGACGAGTT
FOXA2	GGAACACCACTACGCCTTCAAC	AGTGCATCACCTGTTCGTAGGC
NR5A1	GCTACCACTACGGACTGCTC	TGTCGATCTTGCAGCTCTGG
NR2F2	TAAATCGCATTCCCTCCCGC	GAGAAAGGAGGCAACTCGGG
NRF1	GGCAACAGTAGCCACATTGGCT	GTCGTCTGGATGGTCATCTCAC
TCF7L2	GAATCGTCCCAGAGTGATGTCG	TGCACTCAGCTACGACCTTTGC
EXT2	GGCTACGATGTCAGCATTCCTG	GGCTTCTAGGTCCTCTCTGTAC
PDCL2	GATGACTCTTGCACAGCTAAAGG	GAGCTTTCCATTCCTGTAACCGC
IGF2	TGGCATCGTTGAGGAGTGCTGT	ACGGGGTATCTGGGGAAGTTGT
PCBD1	CCGTGATGCCATCTTCAAGCAG	ATGGTGGTCCAGTTTCTCAGCC
CBLL1	TCCTTGGGTGGTCTTGATGTT	CAGGTTTCGCTTTGTTTGCTT
ITGA6	CGAAACCAAGGTTCTGAGCCCA	CTTGGATCTCCACTGAGGCAGT
SETDB1	GCCTACAGCAAGGAACGTATCC	GTTGATGGCAGGCACACTTGGA
IRF2	TAGAGGTGACCACTGAGAGCGA	CTCTTCATCGCTGGGCACACTA
EP300	GATGACCCTTCCCAGCCTCAAA	GCCAGATGATCTCATGGTGAAGG
PNISR	ATGTGGGATCAAGGAGGACAG	CAGCCCAATCAATCTGGCTT
KIAA0895	CAATCCTGCTCTGCCAAGCGTA	GTCATTGACGCTCGGGAAAGCA
CCDC6	GGAGATGTTCGCAAAGCACTGG	GGAATCAGAGGCTCAGAAGGTG
FBXO28	TCCTCAGCTTTATGTCCTACGA	TGGGAGTTGTGCTTTAACTTGT
INO80C	CCTGGAAGAACCTGAAACAAATC	CTTAAAGGATGGAGGAGCATCA
HHEX	CGGACGGTGAACGACTACA	AGAAGGGGCTCCAGAGTAGAG
ZFPM1	AGCTAAGGTCTTGTTCGGTTC	GAGGCAGGAAGATGGTTTCA
RNF20	GCTGGAGAAACTTCGGCAAGAC	CAAGACGGAGAACTGTGACTGC
SMARCE1	CGGCTTATCTGGTGGCTTT	AACAACTACAGGCTGGGAGG
UBE2O	GAATCCAAAACCAAGAGCGAAG	TCATCTCTGCCTTCTTTTAGCA
CLTA	CGATTGCAGTCAGAGCCTGAAAG	TAGCTGCTCGTCCTGTCTTGCA
SMARCA5	GCTGGTGGTCTTGGCATCAA	GCGGAACACTCTGACTGTCTT
NCOA6	AAAACGTGCCCAATTTGTTACAC	GAGAATCCCTAAATCCCGAAGC
BRPF1	GGCCACAGCATGGTAAGGAA	ACCTTCTCGGGGCATCTTTG
SPTY2D1	AAGGCAGGATCTGGCAATAG	GTGAAGAGGTGCTGGAATGA
UBA2	AGAGGTGACTGTGCGGCTGAAT	GGACATCTGGTGCTACCATAGC
SP1	ACGCTTCACACGTTCGGATGAG	TGACAGGTGGTCACTCCTCATG
FBXO42	CCTTTCTCTCACCGTATCAGGAACAC	AGCATCATAATAGCATGCACTGTGCG
MEN1	ATCACAGGCACCAAATTGGACAGC	AACACTACCCAGGCATGATCCTCA
IGF2BP1	CTTTGTAGGGCGTCTCATTGGC	CCTTCACAGTGATGGTCCTCTC
RBM14-RBM4	GGGCTGACCTTGAGGGATTTAT	GATTACTGCCACATCCTCTCCC
ATF7IP	AGTTATATCGCAAAATGAAACGTG	TCCTCAGGTTTGTTGTCCTTTT
BPTF	GTTAAGCAAGGCCAGTCAAA	GTGAATTGCTTGTGGTTCCT
STAG2	TCAGTCGTAGAGATCCAGAGG	TCCCACATGCTATCCACAAG
PCBP1	GGACAACACACCATTTCTCCGC	AGCCTTTCACCTCTGGAGAGCT
MED31	TTCGTTTGTTATGGCCGCTG	TTGGGTTGGCTAAACATTGCAC
